# Genetic regulatory effects in response to a high cholesterol, high fat diet in baboons

**DOI:** 10.1101/2023.08.01.551489

**Authors:** Wenhe Lin, Jeffrey D. Wall, Ge Li, Deborah Newman, Yunqi Yang, Mark Abney, John L. VandeBerg, Michael Olivier, Yoav Gilad, Laura A. Cox

## Abstract

Steady-state expression quantitative trait loci (eQTLs) explain only a fraction of disease-associated loci identified through genome-wide association studies (GWAS), while eQTLs involved in gene-by-environment (GxE) interactions have rarely been characterized in humans due to experimental challenges. Using a baboon model, we found hundreds of eQTLs that emerge in adipose, liver, and muscle after prolonged exposure to high dietary fat and cholesterol. Diet-responsive eQTLs exhibit genomic localization and genic features that are distinct from steady-state eQTLs. Furthermore, the human orthologs associated with diet-responsive eQTLs are enriched for GWAS genes associated with human metabolic traits, suggesting that context-responsive eQTLs with more complex regulatory effects are likely to explain GWAS hits that do not seem to overlap with standard eQTLs. Our results highlight the complexity of genetic regulatory effects and the potential of eQTLs with disease-relevant GxE interactions in enhancing the understanding of GWAS signals for human complex disease using nonhuman primate models.
