## Supplementary material for "Genetic regulatory effects in response to a high cholesterol, high fat diet in baboons": Table S2

### Sheet: Sheet1
id	SEX	tissue	collection	sample	RNA_batch	RIN	lib_prep	seq_plateform	RNA_puri_date	lib_prep_date	seq_pool
12152	F	adipose	20090324	1	0	7.1	non_strd	HiSeq	2020-07-16	1-1	1
12152	F	adipose	20110414	2	0	7.1	non_strd	HiSeq	2020-07-16	1-1	1
12152	F	liver	20090324	41	0	6.7	non_strd	HiSeq	2020-07-16	1-1	1
12152	F	liver	20110414	42	0	7.9	non_strd	HiSeq	2020-07-16	1-1	1
12152	F	muscle	20090324	81	0	7.5	non_strd	HiSeq	2020-07-16	1-1	1
12152	F	muscle	20110414	82	0	7.5	non_strd	HiSeq	2020-07-16	1-1	1
14642	M	adipose	20090119	3	0	7.1	non_strd	HiSeq	2020-07-16	1-2	2
14642	M	adipose	20110117	4	0	7.6	non_strd	HiSeq	2020-07-16	1-2	2
14642	M	liver	20090119	43	0	6.9	non_strd	HiSeq	2020-07-16	1-2	2
14642	M	liver	20110117	44	0	7.1	non_strd	HiSeq	2020-07-16	1-2	2
14642	M	muscle	20090119	83	0	7.4	non_strd	HiSeq	2020-07-16	1-2	2
14642	M	muscle	20110117	84	0	6.9	non_strd	HiSeq	2020-07-16	1-2	2
15163	F	adipose	20090619	5	0	7.7	non_strd	HiSeq	2020-07-16	1-3	3
15163	F	adipose	20110720	6	0	7.4	non_strd	HiSeq	2020-07-16	1-3	3
15163	F	liver	20090619	45	0	6.7	non_strd	HiSeq	2020-07-20	1-3	3
15163	F	liver	20110720	46	0	7.4	non_strd	HiSeq	2020-07-20	1-3	3
15163	F	muscle	20090619	85	0	8.2	non_strd	HiSeq	2020-07-20	1-3	3
15163	F	muscle	20110720	86	0	8.4	non_strd	HiSeq	2020-07-20	1-3	3
15232	M	adipose	20090220	7	0	NA	non_strd	HiSeq	2020-07-20	1-5	5
15232	M	adipose	20110314	8	0	7.8	non_strd	HiSeq	2020-07-20	1-5	5
15232	M	liver	20090220	47	0	8.7	non_strd	HiSeq	2020-07-20	1-5	5
15232	M	liver	20110314	48	0	8.7	non_strd	HiSeq	2020-07-20	1-5	5
15232	M	muscle	20090220	87	0	NA	non_strd	HiSeq	2020-07-20	1-5	5
15232	M	muscle	20110314	88	0	NA	non_strd	HiSeq	2020-07-20	1-5	5
15475	M	adipose	20090210	9	0	7.7	non_strd	HiSeq	2020-07-20	1-4	4
15475	M	adipose	20110228	10	0	8.4	non_strd	HiSeq	2020-07-20	1-4	4
15475	M	liver	20110228	50	0	7.4	non_strd	HiSeq	2020-07-20	1-4	4
15475	M	muscle	20090210	89	0	8.2	non_strd	HiSeq	2020-07-20	1-4	4
15475	M	muscle	20110228	90	0	8.6	non_strd	HiSeq	2020-07-20	1-4	4
15571	M	adipose	20090605	11	0	7.1	non_strd	HiSeq	2020-07-20	1-1	1
15571	M	adipose	20110627	12	0	8	non_strd	HiSeq	2020-07-20	1-1	1
15571	M	liver	20090605	51	0	6.8	non_strd	HiSeq	2020-07-20	1-1	1
15571	M	liver	20110627	52	0	4.4	non_strd	HiSeq	2020-07-20	1-1	1
15571	M	muscle	20090605	91	0	8.4	non_strd	HiSeq	2020-07-20	1-1	1
15571	M	muscle	20110627	92	0	8.4	non_strd	HiSeq	2020-07-20	1-1	1
16000	M	adipose	20091009	13	0	7.7	non_strd	HiSeq	2020-07-23	1-2	2
16000	M	adipose	20120118	14	0	8.3	non_strd	HiSeq	2020-07-23	1-2	2
16000	M	liver	20091009	53	0	7.8	non_strd	HiSeq	2020-07-23	1-2	2
16000	M	liver	20120118	54	0	7.7	non_strd	HiSeq	2020-07-23	1-2	2
16000	M	muscle	20091009	93	0	NA	non_strd	HiSeq	2020-07-23	1-2	2
16000	M	muscle	20120118	94	0	7.7	non_strd	HiSeq	2020-07-23	1-2	2
16246	M	adipose	20090303	15	0	7.3	non_strd	HiSeq	2020-07-23	1-3	3
16246	M	adipose	20110328	16	0	7.1	non_strd	HiSeq	2020-07-23	1-3	3
16246	M	liver	20090303	55	0	7.7	non_strd	HiSeq	2020-07-23	1-3	3
16246	M	liver	20110328	56	0	7.5	non_strd	HiSeq	2020-07-23	1-3	3
16246	M	muscle	20090303	95	0	7.7	non_strd	HiSeq	2020-07-23	1-3	3
16246	M	muscle	20110328	96	0	7.7	non_strd	HiSeq	2020-07-23	1-3	3
16363	F	adipose	20090925	33	0	8.4	non_strd	HiSeq	2020-07-29	1-4	4
16363	F	adipose	20120104	34	0	7.8	non_strd	HiSeq	2020-07-29	1-4	4
16363	F	liver	20090925	73	0	7.6	non_strd	HiSeq	2020-07-29	1-4	4
16363	F	liver	20120104	74	0	8.2	non_strd	HiSeq	2020-07-29	1-4	4
16363	F	muscle	20090925	113	0	9	non_strd	HiSeq	2020-07-29	1-4	4
16363	F	muscle	20120104	114	0	8.4	non_strd	HiSeq	2020-07-29	1-4	4
16741	M	adipose	20090302	17	0	7.9	non_strd	HiSeq	2020-07-23	1-4	4
16741	M	adipose	20110321	18	0	7.8	non_strd	HiSeq	2020-07-23	1-4	4
16741	M	liver	20090302	57	0	6.8	non_strd	HiSeq	2020-07-23	1-4	4
16741	M	liver	20110321	58	0	7.9	non_strd	HiSeq	2020-07-23	1-4	4
16741	M	muscle	20090302	97	0	8.1	non_strd	HiSeq	2020-07-23	1-4	4
16741	M	muscle	20110321	98	0	8.2	non_strd	HiSeq	2020-07-23	1-4	4
16761	F	adipose	20090908	19	0	7.3	non_strd	HiSeq	2020-07-23	1-5	5
16761	F	adipose	20120104	20	0	NA	non_strd	HiSeq	2020-07-23	1-5	5
16761	F	liver	20090908	59	0	7.9	non_strd	HiSeq	2020-07-23	1-5	5
16761	F	liver	20120104	60	0	7.5	non_strd	HiSeq	2020-07-23	1-5	5
16761	F	muscle	20090115	99	0	8.3	non_strd	HiSeq	2020-07-23	1-5	5
16761	F	muscle	20120104	100	0	NA	non_strd	HiSeq	2020-07-23	1-5	5
16880	M	adipose	20090414	21	0	7.8	non_strd	HiSeq	2020-07-24	1-1	1
16880	M	adipose	20110727	22	0	8.8	non_strd	HiSeq	2020-07-24	1-1	1
16880	M	liver	20090414	61	0	7	non_strd	HiSeq	2020-07-24	1-1	1
16880	M	liver	20110727	62	0	NA	non_strd	HiSeq	2020-07-24	1-1	1
16880	M	muscle	20090414	101	0	NA	non_strd	HiSeq	2020-07-24	1-1	1
16880	M	muscle	20110727	102	0	NA	non_strd	HiSeq	2020-07-24	1-1	1
17776	M	adipose	20091113	23	0	8	non_strd	HiSeq	2020-07-24	1-2	2
17776	M	adipose	20111221	24	0	7.9	non_strd	HiSeq	2020-07-24	1-2	2
17776	M	liver	20091113	63	0	7.7	non_strd	HiSeq	2020-07-24	1-2	2
17776	M	liver	20111221	64	0	5.6	non_strd	HiSeq	2020-07-24	1-2	2
17776	M	muscle	20091113	103	0	NA	non_strd	HiSeq	2020-07-24	1-2	2
17776	M	muscle	20111221	104	0	NA	non_strd	HiSeq	2020-07-24	1-2	2
17829	M	adipose	20090414	25	0	7.1	non_strd	HiSeq	2020-07-24	1-5	5
17829	M	adipose	20110803	26	0	7.5	non_strd	HiSeq	2020-07-24	1-5	5
17829	M	liver	20090414	65	0	7.7	non_strd	HiSeq	2020-07-24	1-5	5
17829	M	liver	20110803	66	0	7.1	non_strd	HiSeq	2020-07-24	1-5	5
17829	M	muscle	20090414	105	0	7.4	non_strd	HiSeq	2020-07-24	1-5	5
17829	M	muscle	20110813	106	0	7.7	non_strd	HiSeq	2020-07-24	1-5	5
17981	M	adipose	20090609	27	0	8	non_strd	HiSeq	2020-07-24	1-4	4
17981	M	adipose	20111026	28	0	8.1	non_strd	HiSeq	2020-07-24	1-4	4
17981	M	liver	20090609	67	0	8.2	non_strd	HiSeq	2020-07-24	1-4	4
17981	M	liver	20111026	68	0	7.2	non_strd	HiSeq	2020-07-24	1-4	4
17981	M	muscle	20090609	107	0	8	non_strd	HiSeq	2020-07-24	1-4	4
17981	M	muscle	20111026	108	0	NA	non_strd	HiSeq	2020-07-24	1-4	4
18024	M	adipose	20090302	29	0	7.3	non_strd	HiSeq	2020-07-29	1-3	3
18024	M	adipose	20110325	30	0	8	non_strd	HiSeq	2020-07-29	1-3	3
18024	M	liver	20090302	69	0	8.8	non_strd	HiSeq	2020-07-29	1-3	3
18024	M	liver	20110325	70	0	8.5	non_strd	HiSeq	2020-07-29	1-3	3
18024	M	muscle	20090302	109	0	8.6	non_strd	HiSeq	2020-07-29	1-3	3
18024	M	muscle	20110325	110	0	8.9	non_strd	HiSeq	2020-07-29	1-3	3
12218	F	adipose	20090512	1	1	2.7	strd	NovaSeq	2021-08-19	2021-10-06	2
12218	F	liver	20090512	2	1	5.1	strd	NovaSeq	2021-08-19	2021-10-06	2
12218	F	muscle	20090512	3	1	2.7	strd	NovaSeq	2021-08-19	2021-10-06	2
12218	F	adipose	20110831	4	1	4	strd	NovaSeq	2021-08-19	2021-10-06	2
12218	F	liver	20110831	5	1	4.5	strd	NovaSeq	2021-08-19	2021-10-06	2
12218	F	muscle	20110831	6	1	5.5	strd	NovaSeq	2021-08-19	2021-10-06	2
12282	F	adipose	20090316	7	1	3.4	strd	NovaSeq	2021-08-19	2021-10-06	1
12282	F	liver	20090316	8	1	6.4	strd	NovaSeq	2021-08-19	2021-10-06	1
12282	F	muscle	20090316	9	1	6.4	strd	NovaSeq	2021-10-06	2021-10-06	1
12282	F	adipose	20110408	10	1	2.6	strd	NovaSeq	2021-08-19	2021-10-06	1
12282	F	liver	20110408	11	1	3.8	strd	NovaSeq	2021-08-19	2021-10-06	1
12282	F	muscle	20110408	12	1	3.4	strd	NovaSeq	2021-08-19	2021-10-06	1
12423	F	adipose	20090508	13	1	2.7	strd	NovaSeq	2021-08-20	2021-10-06	1
12423	F	liver	20090508	14	1	6.8	strd	NovaSeq	2021-08-20	2021-10-06	1
12423	F	muscle	20090508	15	1	6.3	strd	NovaSeq	2021-08-20	2021-10-06	1
12423	F	adipose	20110523	16	1	5.6	strd	NovaSeq	2021-08-20	2021-10-06	1
12423	F	liver	20110523	17	1	8.9	strd	NovaSeq	2021-08-20	2021-10-06	1
12481	F	adipose	20090508	19	1	4.6	strd	NovaSeq	2021-08-20	2021-10-06	1
12481	F	liver	20090508	20	1	5.4	strd	NovaSeq	2021-08-20	2021-10-06	1
12481	F	muscle	20090508	21	1	6.3	strd	NovaSeq	2021-10-06	2021-10-06	1
12481	F	adipose	20110524	22	1	3.7	strd	NovaSeq	2021-08-20	2021-10-06	1
12481	F	liver	20110524	23	1	5.7	strd	NovaSeq	2021-08-20	2021-10-06	1
12481	F	muscle	20110524	24	1	5.1	strd	NovaSeq	2021-08-20	2021-10-06	1
12681	F	adipose	20090508	25	1	5.5	strd	NovaSeq	2021-08-20	2021-10-06	1
12681	F	liver	20090508	26	1	6.1	strd	NovaSeq	2021-08-20	2021-10-06	1
12681	F	muscle	20090508	27	1	6.3	strd	NovaSeq	2021-08-20	2021-10-06	1
12681	F	adipose	20110314	28	1	4.9	strd	NovaSeq	2021-08-20	2021-10-06	1
12681	F	muscle	20110314	29	1	6.7	strd	NovaSeq	2021-08-20	2021-10-06	1
12681	F	liver	20110531	30	1	6.1	strd	NovaSeq	2021-08-20	2021-10-06	1
12719	F	adipose	20090605	31	1	4.3	strd	NovaSeq	2021-08-20	2021-10-06	1
12719	F	liver	20090605	32	1	5.1	strd	NovaSeq	2021-08-20	2021-10-06	1
12719	F	muscle	20090605	33	1	9.4	strd	NovaSeq	2021-08-20	2021-10-06	1
12719	F	adipose	20110621	34	1	4.7	strd	NovaSeq	2021-08-20	2021-10-06	1
12719	F	liver	20110621	35	1	6.8	strd	NovaSeq	2021-08-20	2021-10-06	1
12719	F	muscle	20110621	36	1	7.4	strd	NovaSeq	2021-10-06	2021-10-06	1
13644	M	adipose	20090116	37	1	5.5	strd	NovaSeq	2021-10-06	2021-10-06	1
13644	M	liver	20090116	38	1	5.6	strd	NovaSeq	2021-10-06	2021-10-06	1
13644	M	muscle	20090116	39	1	NA	strd	NovaSeq	2021-08-27	2021-10-06	1
13644	M	adipose	20110128	40	1	4.7	strd	NovaSeq	2021-08-27	2021-10-06	1
13644	M	liver	20110128	41	1	3.7	strd	NovaSeq	2021-08-27	2021-10-06	1
13644	M	muscle	20110128	42	1	4.7	strd	NovaSeq	2021-10-06	2021-10-06	1
14016	M	adipose	20090113	43	1	6.6	strd	NovaSeq	2021-10-06	2021-10-06	1
14016	M	liver	20090113	44	1	5.8	strd	NovaSeq	2021-08-27	2021-10-06	1
14016	M	muscle	20090113	45	1	5.3	strd	NovaSeq	2021-10-06	2021-10-06	1
14016	M	adipose	20110426	46	1	3.7	strd	NovaSeq	2021-08-27	2021-10-06	1
14016	M	liver	20110426	47	1	3.6	strd	NovaSeq	2021-10-06	2021-10-06	1
14016	M	muscle	20110426	48	1	6.2	strd	NovaSeq	2021-10-06	2021-10-06	1
14058	F	adipose	20090609	49	1	3.6	strd	NovaSeq	2021-08-27	2021-10-06	1
14058	F	liver	20090609	50	1	5.8	strd	NovaSeq	2021-08-27	2021-10-06	1
14058	F	muscle	20090609	51	1	6	strd	NovaSeq	2021-10-06	2021-10-06	1
14058	F	adipose	20111019	52	1	5.3	strd	NovaSeq	2021-08-27	2021-10-06	1
14058	F	liver	20111019	53	1	2.9	strd	NovaSeq	2021-08-27	2021-10-06	1
14058	F	muscle	20111019	54	1	2.3	strd	NovaSeq	2021-10-06	2021-10-06	1
14062	F	adipose	20090526	55	1	3.2	strd	NovaSeq	2021-08-27	2021-10-06	1
14062	F	liver	20090526	56	1	6.9	strd	NovaSeq	2021-08-27	2021-10-06	1
14062	F	muscle	20090526	57	1	5.3	strd	NovaSeq	2021-08-27	2021-10-06	1
14062	F	adipose	20110613	58	1	3.7	strd	NovaSeq	2021-08-27	2021-10-06	1
14062	F	liver	20110613	59	1	NA	strd	NovaSeq	2021-10-06	2021-10-06	1
14062	F	muscle	20110613	60	1	6.1	strd	NovaSeq	2021-10-06	2021-10-06	1
14077	M	adipose	20090116	61	1	8	strd	NovaSeq	2021-08-27	2021-10-06	2
14077	M	liver	20090116	62	1	8.1	strd	NovaSeq	2021-08-27	2021-10-06	2
14077	M	muscle	20090116	63	1	6.9	strd	NovaSeq	2021-10-05	2021-10-06	2
14077	M	adipose	20110121	64	1	7.5	strd	NovaSeq	2021-08-27	2021-10-06	2
14077	M	liver	20110121	65	1	7	strd	NovaSeq	2021-08-27	2021-10-06	2
14077	M	muscle	20110121	66	1	8.4	strd	NovaSeq	2021-08-27	2021-10-06	2
14154	F	adipose	20090609	67	1	6.6	strd	NovaSeq	2021-08-27	2021-10-06	2
14154	F	liver	20090609	68	1	7.2	strd	NovaSeq	2021-10-06	2021-10-06	2
14154	F	muscle	20090609	69	1	7.3	strd	NovaSeq	2021-10-05	2021-10-06	2
14154	F	adipose	20111019	70	1	7.8	strd	NovaSeq	2021-08-27	2021-10-06	2
14154	F	liver	20111019	71	1	9	strd	NovaSeq	2021-08-27	2021-10-06	2
14154	F	muscle	20111019	72	1	8.2	strd	NovaSeq	2021-08-27	2021-10-06	2
14290	M	adipose	20090210	73	1	7.6	strd	NovaSeq	2021-08-27	2021-10-09	2
14290	M	liver	20090210	74	1	8	strd	NovaSeq	2021-08-27	2021-10-09	2
14290	M	muscle	20090210	75	1	8.3	strd	NovaSeq	2021-08-27	2021-10-09	2
14290	M	adipose	20110307	76	1	8.1	strd	NovaSeq	2021-08-27	2021-10-09	2
14290	M	liver	20110307	77	1	7.7	strd	NovaSeq	2021-08-27	2021-10-09	2
14290	M	muscle	20110307	78	1	6.8	strd	NovaSeq	2021-10-05	2021-10-09	2
14350	F	adipose	20090608	79	1	7.5	strd	NovaSeq	2021-08-27	2021-10-09	2
14350	F	liver	20090608	80	1	8.8	strd	NovaSeq	2021-08-27	2021-10-09	2
14350	F	adipose	20110706	82	1	7.3	strd	NovaSeq	2021-08-27	2021-10-09	2
14350	F	liver	20110706	83	1	7.7	strd	NovaSeq	2021-08-27	2021-10-09	2
14350	F	muscle	20110706	84	1	7.2	strd	NovaSeq	2021-10-05	2021-10-09	2
14355	F	adipose	20090616	85	1	8.3	strd	NovaSeq	2021-08-30	2021-10-09	2
14355	F	liver	20090616	86	1	9.1	strd	NovaSeq	2021-08-30	2021-10-09	2
14355	F	muscle	20090616	87	1	8.5	strd	NovaSeq	2021-08-30	2021-10-09	2
14355	F	adipose	20111109	88	1	8.8	strd	NovaSeq	2021-08-30	2021-10-09	2
14355	F	liver	20111109	89	1	9.1	strd	NovaSeq	2021-08-30	2021-10-09	2
14355	F	muscle	20111109	90	1	7.3	strd	NovaSeq	2021-10-05	2021-10-09	2
14369	F	adipose	20090511	91	1	8.8	strd	NovaSeq	2021-08-30	2021-10-09	1
14369	F	liver	20090511	92	1	8.8	strd	NovaSeq	2021-08-30	2021-10-09	1
14369	F	muscle	20090511	93	1	6.9	strd	NovaSeq	2021-10-05	2021-10-09	1
14369	F	adipose	20110603	94	1	9	strd	NovaSeq	2021-08-30	2021-10-09	1
14369	F	liver	20110603	95	1	8.9	strd	NovaSeq	2021-08-30	2021-10-09	1
14369	F	muscle	20110603	96	1	8.5	strd	NovaSeq	2021-08-30	2021-10-09	1
14473	M	adipose	20090112	97	1	8.1	strd	NovaSeq	2021-08-30	2021-10-09	2
14473	M	liver	20090112	98	1	8.5	strd	NovaSeq	2021-08-30	2021-10-09	2
14473	M	muscle	20090112	99	1	7.9	strd	NovaSeq	2021-08-30	2021-10-09	2
14473	M	adipose	20110111	100	1	8.7	strd	NovaSeq	2021-08-30	2021-10-09	2
14473	M	liver	20110111	101	1	7.4	strd	NovaSeq	2021-08-30	2021-10-09	2
14473	M	muscle	20110111	102	1	7	strd	NovaSeq	2021-10-05	2021-10-09	2
14833	M	adipose	20090213	103	1	8.7	strd	NovaSeq	2021-08-30	2021-10-09	2
14833	M	liver	20090213	104	1	8.1	strd	NovaSeq	2021-08-30	2021-10-09	2
14833	M	muscle	20090213	105	1	8.7	strd	NovaSeq	2021-08-30	2021-10-09	2
14833	M	adipose	20110510	106	1	7.9	strd	NovaSeq	2021-08-30	2021-10-09	2
14833	M	liver	20110510	107	1	8.9	strd	NovaSeq	2021-08-30	2021-10-09	2
14833	M	muscle	20110510	108	1	7	strd	NovaSeq	2021-10-05	2021-10-09	2
14847	M	adipose	20090112	109	1	8.3	strd	NovaSeq	2021-08-30	2021-10-09	2
14847	M	liver	20090112	110	1	8.9	strd	NovaSeq	2021-08-30	2021-10-09	2
14847	M	muscle	20090112	111	1	8.2	strd	NovaSeq	2021-08-30	2021-10-09	2
14847	M	adipose	20110114	112	1	8.1	strd	NovaSeq	2021-08-30	2021-10-09	2
14847	M	liver	20110114	113	1	7.9	strd	NovaSeq	2021-08-30	2021-10-09	2
14847	M	muscle	20110114	114	1	6.7	strd	NovaSeq	2021-10-05	2021-10-09	2
14852	F	adipose	20090616	115	1	8.5	strd	NovaSeq	2021-08-30	2021-10-09	3
14852	F	liver	20090616	116	1	9	strd	NovaSeq	2021-08-30	2021-10-09	3
14852	F	muscle	20090616	117	1	8.5	strd	NovaSeq	2021-08-30	2021-10-09	3
14852	F	adipose	20111116	118	1	8.3	strd	NovaSeq	2021-08-30	2021-10-09	3
14852	F	liver	20111116	119	1	8.6	strd	NovaSeq	2021-08-30	2021-10-09	3
14852	F	muscle	20111116	120	1	7.8	strd	NovaSeq	2021-08-30	2021-10-09	3
14867	M	adipose	20090202	121	1	7.5	strd	NovaSeq	2021-08-30	2021-10-09	3
14867	M	liver	20090202	122	1	7.6	strd	NovaSeq	2021-08-30	2021-10-09	3
14867	M	muscle	20090202	123	1	7.1	strd	NovaSeq	2021-10-05	2021-10-09	3
14867	M	adipose	20110225	124	1	9	strd	NovaSeq	2021-08-30	2021-10-09	3
14867	M	liver	20110225	125	1	6.8	strd	NovaSeq	2021-08-30	2021-10-09	3
14867	M	muscle	20110225	126	1	8.2	strd	NovaSeq	2021-08-30	2021-10-09	3
14916	F	adipose	20090316	127	1	7	strd	NovaSeq	2021-08-30	2021-10-09	3
14916	F	liver	20090316	128	1	5.5	strd	NovaSeq	2021-09-07	2021-10-09	3
14916	F	muscle	20090316	129	1	7.3	strd	NovaSeq	2021-10-05	2021-10-09	3
14916	F	adipose	20110412	130	1	8.3	strd	NovaSeq	2021-08-30	2021-10-09	3
14916	F	liver	20110412	131	1	7.5	strd	NovaSeq	2021-08-30	2021-10-09	3
14916	F	muscle	20110412	132	1	8.1	strd	NovaSeq	2021-08-30	2021-10-09	3
14922	M	adipose	20090130	133	1	8	strd	NovaSeq	2021-08-30	2021-10-09	3
14922	M	liver	20090130	134	1	8.8	strd	NovaSeq	2021-08-30	2021-10-09	3
14922	M	muscle	20090130	135	1	7	strd	NovaSeq	2021-10-05	2021-10-09	3
14922	M	adipose	20110208	136	1	8.2	strd	NovaSeq	2021-08-30	2021-10-09	3
14922	M	liver	20110208	137	1	7.3	strd	NovaSeq	2021-08-30	2021-10-09	3
14922	M	muscle	20110208	138	1	8.3	strd	NovaSeq	2021-08-30	2021-10-09	3
14924	F	adipose	20090825	139	1	8.7	strd	NovaSeq	2021-08-30	2021-10-09	3
14924	F	liver	20090825	140	1	8.3	strd	NovaSeq	2021-08-30	2021-10-09	3
14924	F	muscle	20090825	141	1	7.4	strd	NovaSeq	2021-10-05	2021-10-09	3
14924	F	adipose	20111130	142	1	8.5	strd	NovaSeq	2021-08-30	2021-10-09	3
14924	F	liver	20111130	143	1	8.2	strd	NovaSeq	2021-08-30	2021-10-09	3
14924	F	muscle	20111130	144	1	7	strd	NovaSeq	2021-10-05	2021-10-09	3
14944	F	adipose	20090825	145	1	8.4	strd	NovaSeq	2021-08-30	2021-10-09	3
14944	F	liver	20090825	146	1	8.6	strd	NovaSeq	2021-08-30	2021-10-09	3
14944	F	muscle	20090825	147	1	7.1	strd	NovaSeq	2021-10-05	2021-10-09	3
14944	F	liver	20111207	149	1	5.8	strd	NovaSeq	2021-08-30	2021-10-09	3
15175	F	muscle	20111207	150	1	8.3	strd	NovaSeq	2021-08-30	2021-10-09	3
14948	M	adipose	20090119	151	1	8.4	strd	NovaSeq	2021-08-30	2021-10-09	5
14948	M	liver	20090119	152	1	6.4	strd	NovaSeq	2021-10-05	2021-10-09	5
14948	M	muscle	20090119	153	1	6.7	strd	NovaSeq	2021-10-05	2021-10-09	5
14948	M	adipose	20110131	154	1	8.2	strd	NovaSeq	2021-08-30	2021-10-09	5
14948	M	liver	20110131	155	1	8.5	strd	NovaSeq	2021-08-30	2021-10-09	5
14948	M	muscle	20110131	156	1	8.5	strd	NovaSeq	2021-08-30	2021-10-09	5
15175	F	adipose	20090825	157	1	7.6	strd	NovaSeq	2021-08-31	2021-10-09	3
15175	F	liver	20090825	158	1	8.4	strd	NovaSeq	2021-08-31	2021-10-09	3
15175	F	muscle	20090825	159	1	8.8	strd	NovaSeq	2021-08-31	2021-10-09	3
15175	F	adipose	20111207	160	1	8.2	strd	NovaSeq	2021-08-31	2021-10-09	3
15175	F	liver	20111207	161	1	8	strd	NovaSeq	2021-08-31	2021-10-09	3
14944	F	muscle	20111207	162	1	7	strd	NovaSeq	2021-10-05	2021-10-09	3
15178	F	adipose	20090316	163	1	7.7	strd	NovaSeq	2021-08-31	2021-10-11	3
15178	F	liver	20090316	164	1	8.8	strd	NovaSeq	2021-08-31	2021-10-11	3
15178	F	muscle	20090316	165	1	8.3	strd	NovaSeq	2021-08-31	2021-10-11	3
15178	F	adipose	20110419	166	1	8.1	strd	NovaSeq	2021-08-31	2021-10-11	3
15178	F	liver	20110419	167	1	8.4	strd	NovaSeq	2021-08-31	2021-10-11	3
15178	F	muscle	20110419	168	1	9	strd	NovaSeq	2021-08-31	2021-10-11	3
15279	F	adipose	20090908	169	1	7.9	strd	NovaSeq	2021-08-31	2021-10-11	3
15279	F	liver	20090908	170	1	8.3	strd	NovaSeq	2021-08-31	2021-10-11	3
15279	F	muscle	20090908	171	1	9	strd	NovaSeq	2021-08-31	2021-10-11	3
15279	F	adipose	20111228	172	1	8.7	strd	NovaSeq	2021-08-31	2021-10-11	3
15279	F	liver	20111228	173	1	5.4	strd	NovaSeq	2021-08-31	2021-10-11	3
15279	F	muscle	20111228	174	1	7.7	strd	NovaSeq	2021-08-31	2021-10-11	3
15292	F	adipose	20090619	175	1	8	strd	NovaSeq	2021-09-07	2021-10-11	2
15292	F	liver	20090619	176	1	5	strd	NovaSeq	2021-10-05	2021-10-11	2
15292	F	muscle	20090619	177	1	7.1	strd	NovaSeq	2021-10-05	2021-10-11	2
15292	F	adipose	20110727	178	1	7.7	strd	NovaSeq	2021-08-31	2021-10-11	2
15292	F	liver	20110727	179	1	6.1	strd	NovaSeq	2021-08-31	2021-10-11	2
15292	F	muscle	20110727	180	1	8.6	strd	NovaSeq	2021-08-31	2021-10-11	2
15494	M	adipose	20090120	181	1	7.7	strd	NovaSeq	2021-09-01	2021-10-11	6
15494	M	liver	20090120	182	1	6.2	strd	NovaSeq	2021-09-01	2021-10-11	6
15494	M	muscle	20090120	183	1	8.6	strd	NovaSeq	2021-09-01	2021-10-11	6
15494	M	adipose	20110509	184	1	7.8	strd	NovaSeq	2021-09-01	2021-10-11	6
15494	M	liver	20110509	185	1	8.4	strd	NovaSeq	2021-09-01	2021-10-11	6
15494	M	muscle	20110509	186	1	8.8	strd	NovaSeq	2021-09-01	2021-10-11	6
15545	M	adipose	20090901	187	1	7.1	strd	NovaSeq	2021-10-05	2021-10-11	4
15545	M	liver	20090901	188	1	8.2	strd	NovaSeq	2021-09-01	2021-10-11	4
15545	M	muscle	20090901	189	1	7.4	strd	NovaSeq	2021-09-01	2021-10-11	4
15545	M	adipose	20111116	190	1	8.8	strd	NovaSeq	2021-09-01	2021-10-11	4
15545	M	liver	20111116	191	1	7.2	strd	NovaSeq	2021-09-01	2021-10-11	4
15545	M	muscle	20111116	192	1	8.6	strd	NovaSeq	2021-09-01	2021-10-11	4
15560	M	adipose	20090213	193	1	8.2	strd	NovaSeq	2021-09-01	2021-10-11	4
15560	M	liver	20090213	194	1	7.3	strd	NovaSeq	2021-09-01	2021-10-11	4
15560	M	muscle	20090213	195	1	7.2	strd	NovaSeq	2021-10-05	2021-10-11	4
15560	M	adipose	20110516	196	1	8.6	strd	NovaSeq	2021-09-01	2021-10-11	4
15560	M	liver	20110516	197	1	6.3	strd	NovaSeq	2021-09-01	2021-10-11	4
15560	M	muscle	20110516	198	1	6.9	strd	NovaSeq	2021-10-05	2021-10-11	4
15566	M	adipose	20090202	199	1	7.4	strd	NovaSeq	2021-09-01	2021-10-11	4
15566	M	liver	20090202	200	1	7.8	strd	NovaSeq	2021-09-01	2021-10-11	4
15566	M	muscle	20090202	201	1	8.7	strd	NovaSeq	2021-09-01	2021-10-11	4
15566	M	adipose	20110218	202	1	8.5	strd	NovaSeq	2021-09-01	2021-10-11	4
15566	M	liver	20110218	203	1	7.8	strd	NovaSeq	2021-09-01	2021-10-11	4
15566	M	muscle	20110218	204	1	8.4	strd	NovaSeq	2021-09-02	2021-10-11	4
15575	M	adipose	20090306	205	1	7.5	strd	NovaSeq	2021-09-02	2021-10-11	4
15575	M	liver	20090306	206	1	7.5	strd	NovaSeq	2021-09-02	2021-10-11	4
15575	M	muscle	20090306	207	1	7.9	strd	NovaSeq	2021-10-05	2021-10-11	4
15575	M	adipose	20110606	208	1	7.4	strd	NovaSeq	2021-09-02	2021-10-11	4
15575	M	liver	20110606	209	1	7.5	strd	NovaSeq	2021-09-02	2021-10-11	4
15575	M	muscle	20110606	210	1	7.5	strd	NovaSeq	2021-10-05	2021-10-11	4
15581	F	adipose	20090608	211	1	7.7	strd	NovaSeq	2021-09-02	2021-10-11	6
15581	F	liver	20090608	212	1	8.1	strd	NovaSeq	2021-09-02	2021-10-11	6
15581	F	muscle	20090608	213	1	8.5	strd	NovaSeq	2021-09-02	2021-10-11	6
15581	F	adipose	20110706	214	1	7.8	strd	NovaSeq	2021-09-02	2021-10-11	6
15581	F	liver	20110706	215	1	7.6	strd	NovaSeq	2021-09-02	2021-10-11	6
15581	F	muscle	20110706	216	1	8.4	strd	NovaSeq	2021-09-02	2021-10-11	6
15820	M	adipose	20091009	217	1	7.7	strd	NovaSeq	2021-09-02	2021-10-11	4
15820	M	liver	20091009	218	1	8.5	strd	NovaSeq	2021-09-02	2021-10-11	4
15820	M	muscle	20091009	219	1	7.7	strd	NovaSeq	2021-10-05	2021-10-11	4
15820	M	adipose	20120118	220	1	8.3	strd	NovaSeq	2021-09-02	2021-10-11	4
15820	M	muscle	20120118	221	1	7.7	strd	NovaSeq	2021-10-05	2021-10-11	4
15820	M	liver	20120118	222	1	7.5	strd	NovaSeq	2021-09-02	2021-10-11	4
15870	M	adipose	20090130	223	1	7.3	strd	NovaSeq	2021-09-02	2021-10-11	4
15870	M	liver	20090130	224	1	6.5	strd	NovaSeq	2021-10-05	2021-10-11	4
15870	M	muscle	20090130	225	1	8.5	strd	NovaSeq	2021-09-02	2021-10-11	4
15870	M	adipose	20110211	226	1	8.6	strd	NovaSeq	2021-09-02	2021-10-11	4
15870	M	liver	20110211	227	1	8.1	strd	NovaSeq	2021-09-02	2021-10-11	4
15870	M	muscle	20110211	228	1	7.4	strd	NovaSeq	2021-10-05	2021-10-11	4
15874	M	adipose	20090327	229	1	6.7	strd	NovaSeq	2021-09-02	2021-10-11	4
15874	M	liver	20090327	230	1	8.2	strd	NovaSeq	2021-09-07	2021-10-11	4
15874	M	muscle	20090327	231	1	7.7	strd	NovaSeq	2021-10-05	2021-10-11	4
15874	M	adipose	20110713	232	1	8.7	strd	NovaSeq	2021-09-07	2021-10-11	4
15874	M	liver	20110713	233	1	8.7	strd	NovaSeq	2021-09-07	2021-10-11	4
15874	M	muscle	20110713	234	1	8.6	strd	NovaSeq	2021-09-07	2021-10-11	4
15889	M	adipose	20090202	235	1	8.3	strd	NovaSeq	2021-09-07	2021-10-11	4
15889	M	liver	20090202	236	1	8.1	strd	NovaSeq	2021-09-07	2021-10-11	4
15889	M	muscle	20090202	237	1	8.4	strd	NovaSeq	2021-09-07	2021-10-11	4
15889	M	adipose	20110222	238	1	7.4	strd	NovaSeq	2021-09-07	2021-10-11	4
15889	M	liver	20110222	239	1	8.4	strd	NovaSeq	2021-09-07	2021-10-11	4
15889	M	muscle	20110222	240	1	8.2	strd	NovaSeq	2021-09-07	2021-10-11	4
16017	M	adipose	20091113	241	1	7.1	strd	NovaSeq	2021-09-07	2021-10-11	5
16017	M	liver	20091113	242	1	8	strd	NovaSeq	2021-09-07	2021-10-11	5
16017	M	muscle	20091113	246	1	7.5	strd	NovaSeq	2021-10-05	2021-10-11	5
16017	M	adipose	20111214	244	1	7.6	strd	NovaSeq	2021-09-07	2021-10-11	5
16017	M	liver	20111214	245	1	7.4	strd	NovaSeq	2021-09-07	2021-10-11	5
16017	M	muscle	20111214	243	1	6.7	strd	NovaSeq	2021-10-05	2021-10-11	5
16019	M	adipose	20090302	247	1	6.6	strd	NovaSeq	2021-09-10	2021-10-23	5
16019	M	liver	20090302	248	1	7.7	strd	NovaSeq	2021-09-10	2021-10-23	5
16019	M	muscle	20090302	249	1	7.4	strd	NovaSeq	2021-10-05	2021-10-23	5
16019	M	adipose	20110315	250	1	8	strd	NovaSeq	2021-09-10	2021-10-23	5
16019	M	liver	20110315	251	1	7.9	strd	NovaSeq	2021-09-10	2021-10-23	5
16019	M	muscle	20110315	252	1	6.6	strd	NovaSeq	2021-10-05	2021-10-23	5
16101	M	adipose	20091019	253	1	8.2	strd	NovaSeq	2021-09-10	2021-10-23	5
16101	M	liver	20091019	254	1	8.9	strd	NovaSeq	2021-09-10	2021-10-23	5
16101	M	muscle	20091019	255	1	7.3	strd	NovaSeq	2021-10-05	2021-10-23	5
16101	M	adipose	20120125	256	1	7.5	strd	NovaSeq	2021-09-10	2021-10-23	5
16101	M	liver	20120125	257	1	7.7	strd	NovaSeq	2021-09-10	2021-10-23	5
16101	M	muscle	20120125	258	1	7.4	strd	NovaSeq	2021-10-05	2021-10-23	5
16289	F	adipose	20091019	259	1	7.4	strd	NovaSeq	2021-09-10	2021-10-23	5
16289	F	liver	20091019	260	1	8.1	strd	NovaSeq	2021-09-10	2021-10-23	5
16289	F	muscle	20091019	261	1	6.6	strd	NovaSeq	2021-10-05	2021-10-23	5
16289	F	adipose	20120125	262	1	8.1	strd	NovaSeq	2021-10-06	2021-10-23	5
16289	F	liver	20120125	263	1	8.6	strd	NovaSeq	2021-09-10	2021-10-23	5
16289	F	muscle	20120125	264	1	6.8	strd	NovaSeq	2021-10-05	2021-10-23	5
16321	F	adipose	20090706	265	1	8.2	strd	NovaSeq	2021-09-10	2021-10-23	5
16321	F	liver	20090706	266	1	8.9	strd	NovaSeq	2021-09-10	2021-10-23	5
16321	F	muscle	20090706	267	1	8.6	strd	NovaSeq	2021-09-10	2021-10-23	5
16321	F	adipose	20110810	268	1	8.1	strd	NovaSeq	2021-10-06	2021-10-23	5
16321	F	liver	20110810	269	1	8.4	strd	NovaSeq	2021-09-10	2021-10-23	5
16321	F	muscle	20110810	270	1	7.3	strd	NovaSeq	2021-10-05	2021-10-23	5
16329	M	adipose	20090908	271	1	8	strd	NovaSeq	2021-09-23	2021-10-23	3
16329	M	liver	20090908	272	1	8.4	strd	NovaSeq	2021-09-23	2021-10-23	3
16329	M	muscle	20090908	273	1	8.9	strd	NovaSeq	2021-09-23	2021-10-23	3
16329	M	adipose	20111228	274	1	7.9	strd	NovaSeq	2021-09-23	2021-10-23	3
16329	M	liver	20111228	275	1	8	strd	NovaSeq	2021-09-23	2021-10-23	3
16329	M	muscle	20111228	276	1	8.5	strd	NovaSeq	2021-09-23	2021-10-23	3
16338	F	adipose	20090707	277	1	7.4	strd	NovaSeq	2021-09-23	2021-10-23	5
16338	F	liver	20090707	278	1	7.9	strd	NovaSeq	2021-09-23	2021-10-23	5
16338	F	muscle	20090707	279	1	7.5	strd	NovaSeq	2021-09-23	2021-10-23	5
16338	F	adipose	20110817	280	1	8.5	strd	NovaSeq	2021-09-23	2021-10-23	5
16338	F	liver	20110817	281	1	8	strd	NovaSeq	2021-09-23	2021-10-23	5
16338	F	muscle	20110817	282	1	8.6	strd	NovaSeq	2021-09-23	2021-10-23	5
16371	F	adipose	20090707	283	1	7.9	strd	NovaSeq	2021-09-23	2021-10-23	5
16371	F	liver	20090707	284	1	8.5	strd	NovaSeq	2021-09-23	2021-10-23	5
16371	F	muscle	20090707	285	1	8.4	strd	NovaSeq	2021-09-23	2021-10-23	5
16371	F	adipose	20110824	286	1	8.2	strd	NovaSeq	2021-09-23	2021-10-23	5
16371	F	liver	20110824	287	1	7.7	strd	NovaSeq	2021-09-23	2021-10-23	5
16371	F	muscle	20110824	288	1	8.7	strd	NovaSeq	2021-09-23	2021-10-23	5
16383	M	adipose	20090306	289	1	7.4	strd	NovaSeq	2021-09-23	2021-10-23	1
16383	M	liver	20090306	290	1	7.5	strd	NovaSeq	2021-09-23	2021-10-23	1
16383	M	muscle	20090306	291	1	7.6	strd	NovaSeq	2021-10-06	2021-10-23	1
16383	M	adipose	20110607	292	1	2.6	strd	NovaSeq	2021-09-23	2021-10-23	1
16383	M	liver	20110607	293	1	8.2	strd	NovaSeq	2021-09-23	2021-10-23	1
16383	M	muscle	20110607	294	1	8.1	strd	NovaSeq	2021-09-23	2021-10-23	1
16400	F	adipose	20090706	295	1	7.5	strd	NovaSeq	2021-09-24	2021-10-23	5
16400	F	liver	20090706	296	1	6.3	strd	NovaSeq	2021-09-24	2021-10-23	5
16400	F	muscle	20090706	297	1	7.3	strd	NovaSeq	2021-10-06	2021-10-23	5
16400	F	adipose	20110810	298	1	8.1	strd	NovaSeq	2021-09-24	2021-10-23	5
16400	F	liver	20110810	299	1	8.5	strd	NovaSeq	2021-09-24	2021-10-23	5
16400	F	muscle	20110810	300	1	8.4	strd	NovaSeq	2021-09-24	2021-10-23	5
16408	M	adipose	20091113	301	1	8	strd	NovaSeq	2021-09-24	2021-10-23	5
16408	M	liver	20091113	302	1	8.5	strd	NovaSeq	2021-09-24	2021-10-23	5
16408	M	muscle	20091113	303	1	8.7	strd	NovaSeq	2021-09-24	2021-10-23	5
16408	M	adipose	20111221	304	1	7.3	strd	NovaSeq	2021-09-24	2021-10-23	5
16408	M	liver	20111221	305	1	8.5	strd	NovaSeq	2021-09-24	2021-10-23	5
16408	M	muscle	20111221	306	1	7.8	strd	NovaSeq	2021-09-24	2021-10-23	5
16413	F	adipose	20090707	307	1	6.7	strd	NovaSeq	2021-09-24	2021-10-23	1
16413	F	liver	20090707	308	1	7.5	strd	NovaSeq	2021-09-24	2021-10-23	1
16413	F	muscle	20090707	309	1	8.3	strd	NovaSeq	2021-09-24	2021-10-23	1
16413	F	adipose	20110824	310	1	7.4	strd	NovaSeq	2021-09-24	2021-10-23	1
16413	F	liver	20110824	311	1	7.8	strd	NovaSeq	2021-09-24	2021-10-23	1
16413	F	muscle	20110824	312	1	8.4	strd	NovaSeq	2021-09-24	2021-10-23	1
16436	F	adipose	20090526	313	1	7.2	strd	NovaSeq	2021-09-24	2021-10-23	2
16436	F	liver	20090526	314	1	8.3	strd	NovaSeq	2021-09-24	2021-10-23	2
16436	F	muscle	20090526	315	1	7.7	strd	NovaSeq	2021-10-06	2021-10-23	2
16436	F	adipose	20110617	316	1	8.2	strd	NovaSeq	2021-09-24	2021-10-23	2
16436	F	liver	20110617	317	1	8.3	strd	NovaSeq	2021-09-24	2021-10-23	2
16436	F	muscle	20110617	318	1	8	strd	NovaSeq	2021-09-24	2021-10-23	2
16499	M	adipose	20090324	319	1	7.6	strd	NovaSeq	2021-09-27	2021-10-23	2
16499	M	muscle	20090324	320	1	7.6	strd	NovaSeq	2021-09-27	2021-10-23	2
16499	M	liver	20090324	321	1	8.2	strd	NovaSeq	2021-09-27	2021-10-23	2
16499	M	adipose	20110418	322	1	7.7	strd	NovaSeq	2021-09-27	2021-10-23	2
16499	M	liver	20110418	323	1	7.4	strd	NovaSeq	2021-09-27	2021-10-23	2
16499	M	muscle	20110418	324	1	7.4	strd	NovaSeq	2021-09-27	2021-10-23	2
16517	M	adipose	20091019	325	1	7.6	strd	NovaSeq	2021-09-27	2021-10-23	6
16517	M	liver	20091019	326	1	8.2	strd	NovaSeq	2021-09-27	2021-10-23	6
16517	M	muscle	20091019	327	1	8.2	strd	NovaSeq	2021-09-27	2021-10-23	6
16517	M	adipose	20120201	328	1	8.1	strd	NovaSeq	2021-09-27	2021-10-23	6
16517	M	liver	20120201	329	1	8.7	strd	NovaSeq	2021-09-27	2021-10-23	6
16517	M	muscle	20120201	330	1	9	strd	NovaSeq	2021-09-27	2021-10-23	6
16527	M	adipose	20090327	331	1	7.6	strd	NovaSeq	2021-09-27	2021-10-19	6
16527	M	liver	20090327	332	1	8.1	strd	NovaSeq	2021-09-27	2021-10-19	6
16527	M	muscle	20090327	333	1	8	strd	NovaSeq	2021-09-27	2021-10-19	6
16527	M	adipose	20110713	334	1	6.6	strd	NovaSeq	2021-09-27	2021-10-19	6
16527	M	liver	20110713	335	1	7.4	strd	NovaSeq	2021-09-27	2021-10-19	6
16527	M	muscle	20110713	336	1	8.4	strd	NovaSeq	2021-09-27	2021-10-19	6
16538	F	adipose	20090526	337	1	7	strd	NovaSeq	2021-09-27	2021-10-19	3
16538	F	liver	20090526	338	1	8.2	strd	NovaSeq	2021-09-27	2021-10-19	3
16538	F	muscle	20090526	339	1	7.9	strd	NovaSeq	2021-10-06	2021-10-19	3
16538	F	adipose	20110620	340	1	7.8	strd	NovaSeq	2021-09-27	2021-10-19	3
16538	F	liver	20110620	341	1	8.3	strd	NovaSeq	2021-09-27	2021-10-19	3
16538	F	muscle	20110620	342	1	8.7	strd	NovaSeq	2021-09-27	2021-10-19	3
16548	M	adipose	20090303	343	1	5.6	strd	NovaSeq	2021-10-05	2021-10-19	6
16548	M	liver	20090303	344	1	8.1	strd	NovaSeq	2021-09-28	2021-10-19	6
16548	M	muscle	20090303	345	1	8.1	strd	NovaSeq	2021-09-28	2021-10-19	6
16548	M	adipose	20110329	346	1	7.7	strd	NovaSeq	2021-09-28	2021-10-19	6
16548	M	liver	20110329	347	1	7.4	strd	NovaSeq	2021-09-28	2021-10-19	6
16548	M	muscle	20110329	348	1	7.6	strd	NovaSeq	2021-09-28	2021-10-19	6
18395	M	adipose	20090512	349	1	7.7	strd	NovaSeq	2021-09-28	2021-10-19	6
18395	M	liver	20090512	350	1	8.1	strd	NovaSeq	2021-09-28	2021-10-19	6
18395	M	muscle	20090512	351	1	3.5	strd	NovaSeq	2021-09-28	2021-10-19	6
16708	M	adipose	20110907	352	1	8.5	strd	NovaSeq	2021-09-28	2021-10-19	6
16708	M	liver	20110907	353	1	9	strd	NovaSeq	2021-09-28	2021-10-19	6
16708	M	muscle	20110907	354	1	8.3	strd	NovaSeq	2021-09-28	2021-10-19	6
16748	M	adipose	20090210	355	1	7	strd	NovaSeq	2021-09-28	2021-10-19	6
16748	M	liver	20090210	356	1	7.8	strd	NovaSeq	2021-09-28	2021-10-19	6
16748	M	muscle	20090210	357	1	8.5	strd	NovaSeq	2021-09-28	2021-10-19	6
16748	M	adipose	20110301	358	1	7.8	strd	NovaSeq	2021-09-28	2021-10-19	6
16748	M	liver	20110301	359	1	7.8	strd	NovaSeq	2021-09-28	2021-10-19	6
16748	M	muscle	20110301	360	1	8	strd	NovaSeq	2021-09-28	2021-10-19	6
16787	M	adipose	20090922	361	1	7.3	strd	NovaSeq	2021-09-28	2021-10-19	6
16787	M	liver	20090922	362	1	8.5	strd	NovaSeq	2021-09-28	2021-10-19	6
16787	M	muscle	20090922	363	1	7.8	strd	NovaSeq	2021-09-28	2021-10-19	6
16787	M	adipose	20111123	364	1	7.9	strd	NovaSeq	2021-09-28	2021-10-19	6
16787	M	liver	20111123	365	1	7.4	strd	NovaSeq	2021-09-28	2021-10-19	6
16787	M	muscle	20111123	366	1	8.4	strd	NovaSeq	2021-09-28	2021-10-19	6
16827	M	adipose	20090810	367	1	8.1	strd	NovaSeq	2021-09-29	2021-10-19	6
16827	M	muscle	20090810	368	1	7.2	strd	NovaSeq	2021-10-05	2021-10-19	6
16827	M	liver	20090810	369	1	6.1	strd	NovaSeq	2021-10-05	2021-10-19	6
16827	M	adipose	20110928	370	1	8.6	strd	NovaSeq	2021-09-29	2021-10-19	6
16827	M	liver	20110928	371	1	8.2	strd	NovaSeq	2021-09-29	2021-10-19	6
16827	M	muscle	20110928	372	1	8.2	strd	NovaSeq	2021-09-29	2021-10-19	6
16879	M	adipose	20090303	373	1	8.3	strd	NovaSeq	2021-09-29	2021-10-19	6
16879	M	liver	20090303	374	1	6.2	strd	NovaSeq	2021-10-05	2021-10-19	6
16879	M	muscle	20090303	375	1	7.7	strd	NovaSeq	2021-09-29	2021-10-19	6
16879	M	adipose	20110404	376	1	8.8	strd	NovaSeq	2021-09-29	2021-10-19	6
16879	M	liver	20110404	377	1	7.4	strd	NovaSeq	2021-09-29	2021-10-19	6
16879	M	muscle	20110404	378	1	NA	strd	NovaSeq	2021-10-06	2021-10-19	6
17139	F	adipose	20090706	379	1	8	strd	NovaSeq	2021-09-29	2021-10-19	6
17139	F	liver	20090706	380	1	8.8	strd	NovaSeq	2021-10-06	2021-10-19	6
17139	F	muscle	20090706	381	1	7.1	strd	NovaSeq	2021-10-05	2021-10-19	6
17139	F	adipose	20110817	382	1	9.1	strd	NovaSeq	2021-09-29	2021-10-19	6
17139	F	liver	20110817	383	1	8.2	strd	NovaSeq	2021-09-29	2021-10-19	6
17139	F	muscle	20110817	384	1	7.2	strd	NovaSeq	2021-10-05	2021-10-19	6
17141	M	adipose	20090818	385	1	7.6	strd	NovaSeq	2021-09-29	2021-10-19	6
17141	M	liver	20090818	386	1	8.1	strd	NovaSeq	2021-09-29	2021-10-19	6
17141	M	muscle	20090818	387	1	7.3	strd	NovaSeq	2021-10-05	2021-10-19	6
17141	M	adipose	20111026	388	1	8.6	strd	NovaSeq	2021-09-29	2021-10-19	6
17141	M	liver	20111026	389	1	8.2	strd	NovaSeq	2021-09-29	2021-10-19	6
17141	M	muscle	20111026	390	1	8.9	strd	NovaSeq	2021-09-29	2021-10-19	6
17165	M	adipose	20090818	391	1	8	strd	NovaSeq	2021-09-30	2021-10-19	1
17165	M	liver	20090818	392	1	8.2	strd	NovaSeq	2021-09-30	2021-10-19	1
17165	M	muscle	20090818	393	1	8	strd	NovaSeq	2021-09-30	2021-10-19	1
17898	F	adipose	20111026	394	1	7.6	strd	NovaSeq	2021-09-30	2021-10-19	1
17165	M	liver	20111102	395	1	9.1	strd	NovaSeq	2021-09-30	2021-10-19	1
17898	F	muscle	20111026	396	1	8.8	strd	NovaSeq	2021-09-30	2021-10-19	1
17190	M	adipose	20090901	397	1	7.7	strd	NovaSeq	2021-09-30	2021-10-19	3
17190	M	liver	20090901	398	1	8.3	strd	NovaSeq	2021-09-30	2021-10-19	3
17190	M	muscle	20090901	399	1	7.9	strd	NovaSeq	2021-09-30	2021-10-19	3
17190	M	adipose	20111123	400	1	7.7	strd	NovaSeq	2021-09-30	2021-10-19	3
17190	M	liver	20111123	401	1	8.2	strd	NovaSeq	2021-09-30	2021-10-19	3
17190	M	muscle	20111123	402	1	8	strd	NovaSeq	2021-09-30	2021-10-19	3
17199	F	adipose	20090721	403	1	7.3	strd	NovaSeq	2021-09-30	2021-10-19	4
17199	F	liver	20090721	404	1	8	strd	NovaSeq	2021-09-30	2021-10-19	4
17199	F	muscle	20090721	405	1	7.8	strd	NovaSeq	2021-09-30	2021-10-19	4
17199	F	adipose	20110914	406	1	7.4	strd	NovaSeq	2021-09-30	2021-10-19	4
17199	F	liver	20110914	407	1	7.7	strd	NovaSeq	2021-09-30	2021-10-19	4
17199	F	muscle	20110914	408	1	8.7	strd	NovaSeq	2021-09-30	2021-10-19	4
17233	F	adipose	20090925	409	1	7.8	strd	NovaSeq	2021-09-30	2021-10-19	2
17233	F	liver	20090925	410	1	7.8	strd	NovaSeq	2021-09-30	2021-10-19	2
17233	F	muscle	20090925	411	1	7.6	strd	NovaSeq	2021-10-05	2021-10-19	2
17233	F	adipose	20120111	412	1	7.4	strd	NovaSeq	2021-09-30	2021-10-19	2
17233	F	liver	20120111	413	1	8	strd	NovaSeq	2021-09-30	2021-10-19	2
17233	F	muscle	20120111	414	1	8.2	strd	NovaSeq	2021-09-30	2021-10-19	2
17268	M	adipose	20091102	415	1	8.5	strd	NovaSeq	2021-09-30	2021-10-21	4
17268	M	liver	20091102	416	1	8.6	strd	NovaSeq	2021-10-06	2021-10-21	4
17268	M	muscle	20091102	417	1	10	strd	NovaSeq	2021-09-30	2021-10-21	4
17268	M	adipose	20120201	418	1	8	strd	NovaSeq	2021-09-30	2021-10-21	4
17268	M	liver	20120201	419	1	8.2	strd	NovaSeq	2021-09-30	2021-10-21	4
17268	M	muscle	20120201	420	1	8.2	strd	NovaSeq	2021-09-30	2021-10-21	4
17325	F	adipose	20090803	421	1	6.9	strd	NovaSeq	2021-09-30	2021-10-21	4
17325	F	liver	20090803	422	1	9	strd	NovaSeq	2021-09-30	2021-10-21	4
17325	F	muscle	20090803	423	1	8.3	strd	NovaSeq	2021-09-30	2021-10-21	4
17325	F	adipose	20110921	424	1	8.3	strd	NovaSeq	2021-09-30	2021-10-21	4
17325	F	liver	20110921	425	1	8.4	strd	NovaSeq	2021-09-30	2021-10-21	4
17325	F	muscle	20110921	426	1	8.2	strd	NovaSeq	2021-09-30	2021-10-21	4
17340	M	adipose	20090810	427	1	6.6	strd	NovaSeq	2021-10-04	2021-10-21	5
17340	M	liver	20090810	428	1	8.4	strd	NovaSeq	2021-10-04	2021-10-21	5
17340	M	muscle	20090810	429	1	7.8	strd	NovaSeq	2021-10-04	2021-10-21	5
17340	M	adipose	20111005	430	1	7.2	strd	NovaSeq	2021-10-04	2021-10-21	5
17340	M	liver	20111005	431	1	4.2	strd	NovaSeq	2021-10-04	2021-10-21	5
17340	M	muscle	20111005	432	1	7.4	strd	NovaSeq	2021-10-04	2021-10-21	5
17826	F	adipose	20090721	433	1	6.8	strd	NovaSeq	2021-10-04	2021-10-21	4
17826	F	liver	20090721	434	1	8.2	strd	NovaSeq	2021-10-04	2021-10-21	4
17826	F	muscle	20090721	435	1	7.5	strd	NovaSeq	2021-10-05	2021-10-21	4
17826	F	adipose	20110914	436	1	7.6	strd	NovaSeq	2021-10-04	2021-10-21	4
17826	F	muscle	20110914	438	1	7.4	strd	NovaSeq	2021-10-05	2021-10-21	4
17871	M	adipose	20090817	439	1	7.6	strd	NovaSeq	2021-10-01	2021-10-21	5
17871	M	liver	20090817	440	1	7.1	strd	NovaSeq	2021-10-01	2021-10-21	5
17871	M	muscle	20090817	441	1	8.9	strd	NovaSeq	2021-10-01	2021-10-21	5
17871	M	adipose	20111005	442	1	7.5	strd	NovaSeq	2021-10-01	2021-10-21	5
17871	M	liver	20111005	443	1	8	strd	NovaSeq	2021-10-01	2021-10-21	5
17871	M	muscle	20111005	444	1	8.4	strd	NovaSeq	2021-10-01	2021-10-21	5
17873	F	adipose	20090803	445	1	7.2	strd	NovaSeq	2021-10-01	2021-10-21	1
17873	F	liver	20090803	446	1	8.7	strd	NovaSeq	2021-10-01	2021-10-21	1
17873	F	muscle	20090803	447	1	7.9	strd	NovaSeq	2021-10-06	2021-10-21	1
17873	F	adipose	20110928	448	1	8.4	strd	NovaSeq	2021-10-01	2021-10-21	1
17873	F	liver	20110928	449	1	8.3	strd	NovaSeq	2021-10-01	2021-10-21	1
17873	F	muscle	20110928	450	1	8	strd	NovaSeq	2021-10-01	2021-10-21	1
17898	F	adipose	20090818	451	1	7.8	strd	NovaSeq	2021-10-01	2021-10-21	5
17898	F	liver	20090818	452	1	8.2	strd	NovaSeq	2021-10-01	2021-10-21	5
17898	F	muscle	20090818	453	1	7.8	strd	NovaSeq	2021-10-06	2021-10-21	5
17165	M	adipose	20111102	454	1	7.3	strd	NovaSeq	2021-10-01	2021-10-21	5
17898	F	liver	20111102	455	1	7.2	strd	NovaSeq	2021-10-01	2021-10-21	5
17165	M	muscle	20111102	456	1	7.6	strd	NovaSeq	2021-10-06	2021-10-21	5
17903	M	adipose	20090817	457	1	7.6	strd	NovaSeq	2021-10-01	2021-10-21	6
17903	M	liver	20090817	458	1	6.7	strd	NovaSeq	2021-10-01	2021-10-21	6
17903	M	muscle	20090817	459	1	7.7	strd	NovaSeq	2021-10-01	2021-10-21	6
17903	M	adipose	20111012	460	1	7.5	strd	NovaSeq	2021-10-01	2021-10-21	6
17903	M	liver	20111012	461	1	8.3	strd	NovaSeq	2021-10-01	2021-10-21	6
17903	M	muscle	20111012	462	1	8.2	strd	NovaSeq	2021-10-01	2021-10-21	6
17916	M	adipose	20090414	463	1	7.1	strd	NovaSeq	2021-10-04	2021-10-21	2
17916	M	liver	20090414	464	1	7.3	strd	NovaSeq	2021-10-06	2021-10-21	2
17916	M	muscle	20090414	465	1	8.1	strd	NovaSeq	2021-10-04	2021-10-21	2
17916	M	liver	20110727	466	1	7.3	strd	NovaSeq	2021-10-04	2021-10-21	2
17916	M	adipose	20110803	467	1	7.6	strd	NovaSeq	2021-10-04	2021-10-21	2
17916	M	muscle	20110803	468	1	8.6	strd	NovaSeq	2021-10-04	2021-10-21	2
17971	F	adipose	20090922	469	1	6.3	strd	NovaSeq	2021-10-04	2021-10-21	4
17971	F	liver	20090922	470	1	7.5	strd	NovaSeq	2021-10-04	2021-10-21	4
17971	F	muscle	20090922	471	1	8.6	strd	NovaSeq	2021-10-04	2021-10-21	4
17971	F	adipose	20111130	472	1	7.5	strd	NovaSeq	2021-10-04	2021-10-21	4
17971	F	muscle	20111130	474	1	8	strd	NovaSeq	2021-10-04	2021-10-21	4
18015	M	adipose	20090817	475	1	8.8	strd	NovaSeq	2021-10-05	2021-10-21	4
18015	M	liver	20090817	476	1	8.5	strd	NovaSeq	2021-10-05	2021-10-21	4
18015	M	muscle	20090817	477	1	7.9	strd	NovaSeq	2021-10-05	2021-10-21	4
18015	M	adipose	20111012	478	1	7.6	strd	NovaSeq	2021-10-05	2021-10-21	4
18015	M	liver	20111012	479	1	7.9	strd	NovaSeq	2021-10-05	2021-10-21	4
18015	M	muscle	20111012	480	1	7.5	strd	NovaSeq	2021-10-06	2021-10-21	4
18141	F	adipose	20091102	481	1	7.3	strd	NovaSeq	2021-10-05	2021-10-21	6
18141	F	liver	20091102	482	1	7.6	strd	NovaSeq	2021-10-06	2021-10-21	6
18141	F	muscle	20091102	483	1	7.5	strd	NovaSeq	2021-10-06	2021-10-21	6
18141	F	adipose	20111214	484	1	8	strd	NovaSeq	2021-10-05	2021-10-21	6
18141	F	liver	20111214	485	1	7.7	strd	NovaSeq	2021-10-05	2021-10-21	6
18141	F	muscle	20111214	486	1	7.5	strd	NovaSeq	2021-10-06	2021-10-21	6
16708	M	adipose	20090512	487	1	7.3	strd	NovaSeq	2021-10-05	2021-10-21	5
16708	M	liver	20090512	488	1	7.7	strd	NovaSeq	2021-10-05	2021-10-21	5
16708	M	muscle	20090512	489	1	7.5	strd	NovaSeq	2021-10-05	2021-10-21	5
18395	M	adipose	20110831	490	1	7.7	strd	NovaSeq	2021-10-05	2021-10-21	5
18395	M	liver	20110831	491	1	8.7	strd	NovaSeq	2021-10-05	2021-10-21	5
18395	M	muscle	20110831	492	1	7.4	strd	NovaSeq	2021-10-05	2021-10-21	5
18938	M	adipose	20090324	493	1	7.2	strd	NovaSeq	2021-10-06	2021-10-21	3
18938	M	liver	20090324	494	1	8	strd	NovaSeq	2021-10-05	2021-10-21	3
18938	M	muscle	20090324	495	1	8.9	strd	NovaSeq	2021-10-05	2021-10-21	3
18938	M	adipose	20110425	496	1	8.2	strd	NovaSeq	2021-10-05	2021-10-21	3
18938	M	liver	20110425	497	1	8.8	strd	NovaSeq	2021-10-05	2021-10-21	3
18938	M	muscle	20110425	498	1	8.7	strd	NovaSeq	2021-10-05	2021-10-21	3
