## Supplementary material for "Genetic regulatory effects in response to a high cholesterol, high fat diet in baboons": Table S7

### Sheet: Sheet1
ID	AGE	SEX	WEIGHT	TSC	LDLC	HDLC	TRIG	APOA1	APOB	APOE	dHDL	dLDL	oxLDL	ID	2yrAGE	2yrWEIGHT	2yrTSC	2yrLDLC	2yrHDLC	2yrTRIG	2yrAPOA1	2yrAPOB	2yrAPOE	2yrdHDL	2yrdLDL	2yroxLDL
12152	14.66	F	17.4	108	50	58	27	105	24	3.03	-46.86	-12.05	39.68	12152	16.71	13.84	117	73	44	11	89	24	1.16	-79.47	49.78	17.522
12218	14.72	F	20.14	185	79	106	48	158	37	4.34	21.05	40.71	43.27	12218	17.03	17.57	247	160	87	28	118	32	4.91	21.17	50.3	26.325
12282	14.41	F	13.7	80	35	45	58	123	28	2.24	-77.78	-33.6	36.89	12282	16.47	13.4	183	94	89	50	149	56	2.47	-58.51	34.11	30.591
12423	14.47	F	19.56	76	30	46	34	119	24	1.58	-74.38	-42.59	34.6	12423	16.51	22.85	118	45	73	33	133	29	1.68	-75.81	37.58	12.98
12481	14.31	F	18.67	111	52	59	49	118	46	2.6	-60.38	-58.21	43.22	12481	16.35	19.8	214	128	86	63	136	76	3.74	-53.35	36.18	50.917
12681	14.09	F	19.72	120	37	83	53	153	28	2.16	-28.99	3.78	29.72	12681	16.15	25.19	149	69	80	38	130	31	2.34	-41.32	44.47	18.453
12717	13.97	F	17.98	121	66	55	57	111	42	3.08	-64.68	-22.77	54.61	12717	16.03	19.26	233	135	98	163	143	81	4.88	1.59	45.92	32.527
12719	14.08	F	19.09	102	38	64	34	131	31	2.8	-26.11	-48.48	33.29	12719	16.12	15.95	191	85	106	21	129	41	6.99	2.47	54.29	21.708
13597	12.13	M	21.18	123	65	58	37	99	27	1.79	-55.18	-3.11	30.06	13597	14.13	36.24	213	136	77	61	126	68	3.75	-7.03	34.35	32.812
13644	12.05	M	28.72	97	47	50	26	86	25	2.47	-63.18	-63.39	34.56	13644	14.08	19.09	366	295	71	25	125	126	5.34	-71.13	75.23	55.924
13694	12.48	M	27.02	105	35	70	35	105	28	2.07	-30.2	-23.12	28.11	13694	14.61	28.28	177	79	98	48	143	48	3.81	-13.3	64.33	19.193
14016	11.38	M	28.36	103	52	51	55	89	31	2.49	-41.39	-17.34	34.84	14016	13.66	27.4	279	194	85	49	119	103	6.53	5.77	52.93	47.993
14058	11.72	F	17.84	110	42	68	37	126	37	3.44	-30.61	-22.69	34	14058	14.08	19.09	203	97	106	54	136	63	4.69	-7.14	34.45	27.197
14062	11.7	F	13.86	139	68	71	62	111	49	2.29	-18.67	-5.48	41.95	14062	13.75	21.56	232	153	79	140	127	85	3.26	-26.7	43.91	62.363
14077	11.3	M	15.78	55	21	34	24	69	24	1.91	-67.19	-71.45	29.71	14077	13.31	30.87	126	68	58	44	113	45	3.01	-69.49	-64.06	30.862
14154	11.64	F	17.88	93	45	48	53	112	37	3.66	-35.94	-16.57	35.63	14154	14	18.63	158	80	78	46	121	50	3.9	-29.39	31.97	32.286
14172	11.69	F	27.62	112	53	59	35	121	34	1.92	-41.21	-11.83	33.06	14172	14.09	19.72	255	191	64	31	114	80	4.39	-44.29	62.85	38.473
14181	11.25	M	16.32	70	10	60	27	104	11	2.47	-66.13	-65.51	16.82	14181	13.26	33.44	191	86	105	76	141	39	4.45	1.11	39.34	24.793
14290	11.17	M	27.68	105	16	89	17	111	10	2.3	-34.4	-22.95	32.26	14290	13.23	25.53	252	166	86	14	119	56	4.74	-33.7	51	40.785
14342	11.03	M	35.74	97	45	52	45	84	17	2.53	-34.34	10.36	26.16	14342	13.33	28.25	173	108	65	27	104	55	4.72	-0.05	51.67	29.795
14350	11.43	F	23.81	120	46	74	48	142	37	2.54	-40.94	-21.53	36	14350	13.5	19.33	279	151	128	51	131	68	7.51	30.63	43.7	32.388
14355	11.44	F	17.32	177	76	101	107	188	57	4.89	7.14	-5.49	53.05	14355	13.84	17.48	255	110	145	138	142	57	5.01	16.34	66.63	38.52
14369	11.32	F	29.54	230	101	129	32	112	52	2.46	8.91	-1.36	42.34	14369	13.38	16.58	332	189	143	56	142	53	11.44	6.35	42.28	32.535
14473	10.86	M	35	107	51	56	47	98	36	2.2	-58.27	-7.64	37.23	14473	12.85	29.55	223	131	92	43	125	71	4.76	-1.23	64.16	37.676
14526	10.79	M	27.32	72	24	48	38	76	28	1.7	-55.5	-52.77	23.61	14526	13.08	29.01	187	93	94	54	122	55	2.65	15.28	36.18	27.88
14642	10.77	M	19	104	38	66	49	99	27	2.17	-40.8	-55.86	35.38	14642	12.76	36.33	162	79	83	42	146	44	2.29	-38.68	-38.21	32.446
14833	10.58	M	28.02	57	21	36	52	64	24	1.51	-69.02	-45.62	38.03	14833	12.81	30.56	104	48	56	47	107	42	2.03	-63.09	5.49	28.832
14847	10.46	M	28.59	83	40	43	31	117	29	1.62	-67.39	-41.92	31.27	14847	12.47	33.48	165	80	85	38	141	41	2.38	-51.78	36.39	23.49
14850	10.55	M	24.38	72	26	46	35	81	23	1.72	-72.67	-74.18	35.46	14850	12.6	26.36	140	75	65	44	127	33	2.5	-35.21	31.57	24.973
14852	10.86	F	35	90	47	43	39	98	36	2.2	-51.3	-52.61	40.44	14852	13.28	17.25	171	108	63	67	114	74	3.57	-29.2	73.38	30.42
14867	10.46	M	28.59	108	47	61	34	117	29	1.62	-56.56	-56.08	33.8	14867	12.52	29.65	190	107	83	45	139	58	2.73	-56.34	23.52	32.068
14908	10.83	F	30.72	133	71	62	60	120	42	2.51	-45.64	8.68	48.98	14908	12.96	22.68	213	134	79	34	136	66	2.78	-40.11	64.27	29.877
14916	10.48	F	12.36	96	42	54	51	116	36	2.54	-57.07	-11.28	42.41	14916	12.55	18.02	166	76	90	69	139	54	3.85	-38.07	27.86	30.74
14922	10.34	M	26.95	116	56	60	58	102	26	2.08	-49.93	0.53	41.3	14922	12.36	37.67	256	164	92	31	145	73	2.92	-48.95	57.37	44.535
14924	10.91	F	18.72	137	65	72	57	112	46	2.69	-36.78	-27.9	40.54	14924	13.17	21.6	252	168	84	83	136	90	3.44	-36.79	70.64	50.955
14944	10.87	F	26.15	141	65	76	57	143	45	2.54	-42.93	-15.68	36.3	14944	13.16	19.7	191	114	77	51	133	54	2.76	-38.19	60.17	37.802
14948	10.26	M	31.12	83	24	59	19	96	24	1.42	-69.71	-66.28	36.15	14948	12.3	26.89	297	176	121	35	158	85	3.22	-17.29	57.75	39.648
15163	10.48	F	12.36	125	55	70	77	116	36	2.54	15.91	-13.71	40.78	15163	12.56	14.43	271	158	113	67	133	78	6.19	24.58	54.92	40.872
15175	10.63	F	27.99	119	46	73	46	138	32	2.41	-52.98	-38.04	33.77	15175	12.91	20.6	190	130	60	84	120	80	4.07	-38.56	60.04	53.551
15178	10.18	F	27.4	161	68	93	23	146	45	3.54	-27.08	-19.01	61.16	15178	12.27	21.19	249	158	91	87	132	80	6.07	1.63	41.49	50.735
15232	10.02	M	17.04	86	23	63	30	126	50	2.69	-50.63	-52.28	25.59	15232	12.08	28.5	203	119	84	19	132	56	3.75	-31.44	57.3	33.285
15279	10.52	F	33.5	97	47	50	43	119	40	3.08	-40.55	-23.99	30.15	15279	12.83	12.86	243	160	83	55	106	74	7.46	30.3	65.16	63.723
15292	10.28	F	15.76	154	72	82	54	126	50	2.41	-7.13	9.55	52.53	15292	12.38	16.34	400	254	146	62	152	101	7.26	25.83	57	50.757
15475	9.72	M	29.88	106	33	73	23	111	23	2.89	-22.96	-41.54		15475	11.77	31.8	203	112	91	29	152	61	2.66	-46.76	17.22	24.617
15494	9.63	M	33.76	81	19	62	22	124	36	2.52	-47.58	-20.75	35.65	15494	11.92	34.07	214	128	86	11	130	49	3.29	-9.67	51.39	25.894
15545	10.13	M	14.57	119	35	84	23	128	51	4.22	-42.6	-45.49	23.82	15545	12.33	29.81	273	142	131	14	158	56	4.44	-13.46	67.71	43.596
15560	9.54	M	22.97	101	41	60	36	66	27	2.56	-61.88	-58.79	47.29	15560	11.79	31.71	174	102	72	60	128	66	2.86	-30.63	44.08	35.154
15566	9.5	M	34.37	110	29	81	23	112	16	2.15	-34.3	-57.93	27.81	15566	11.54	37.32	232	109	123	22	143	40	3.7	14.27	69.23	21.851
15571	9.83	M	16.27	89	35	54	30	91	8	2.53	-36.91	-25.95	38.43	15571	11.89	30.52	295	212	83	34	115	103	4.87	-27.55	68.73	63.088
15575	9.57	M	17.02	95	26	69	29	117	19	2.33	-52.99	-3.48	35.25	15575	11.82	27.58	322	217	105	82	120	108	4.27	28.79	54.34	42.143
15581	9.81	F	33.2	127	61	66	38	81	6	1.81	-14.85	7.95	35.26	15581	11.89	30.52	155	103	52	59	90	59	2.62	-31.32	48.51	28.675
15820	9.93	M	28.2	58	16	42	25	76	25	1.53	-74.91	-56.19	32.7	15820	12.21	29.84	74	21	53	22	106	18	1.66	-63.97	32.38	9.95
15870	9.2	M	18.09	93	43	50	76	94	18	2.32	-62.92	-52.2	42.27	15870	11.24	28.89	137	63	74	54	124	43	1.83	-35.99	11.3	26.357
15874	9.35	M	16.22	104	32	72	22	85	11	2.75	-38.98	-16.27	33.05	15874	11.65	37.31	204	109	95	73	119	60	4.31	15.64	47.56	38.549
15889	9.18	M	26	74	25	49	28	77	18	2.15	-60.88	-57.86	29.43	15889	11.24	28.89	160	63	97	36	133	31	2.89	-5.54	33.55	20.186
16000	9.74	M	21.08	81	35	46	27	104	45	3.04	-70.86	-57.25	47.76	16000	12.02	33.99	191	101	90	51	142	60	3.19	-54.68	51.62	38.422
16017	9.8	M	30.66	86	32	54	27	103	9	2.28	-65.83	-66.09	36.11	16017	11.89	30.52	149	63	86	40	134	42	2.69	-52.1	22.72	30.843
16019	9.1	M	18.28	90	16	74	13	100	41	4	-10.66	1.35	28.14	16019	11.13	18.07	208	106	102	35	121	50	4.09	31.95	37.11	24.902
16101	9.63	M	33.76	93	36	57	56	124	36	2.52	-32.62	-5.68	47.99	16101	11.9	22.39	158	72	86	71	110	46	3.12	7.19	42.57	25.821
16246	8.93	M	29.94	85	19	66	66	116	30	1.94	-31.35	-18.88	28.96	16246	11	30.56	224	155	69	36	98	69	4.8	-14.32	56.39	46.07
16289	9.45	F	35.34	116	51	65	30	127	22	1.85	-58.31	-5.58	50.36	16289	11.72	17.84	184	87	97	31	139	46	3.33	-65.02	60.38	20.401
16321	9.12	F	28.6	105	31	74	34	79	8	1.63	-54.7	-41.28	29.22	16321	11.21	24.14	146	63	83	24	136	44	3.86	-28.3	47.15	20.514
16329	9.28	M	16.6	83	25	58	21	92	23	1.67	-51.42	-44.98	18.43	16329	11.58	22.68	145	60	85	23	128	14	3.18	-40.12	54.26	11.12
16338	9.1	F	18.28	105	53	52	47	100	41	4	-39.78	-18.15	41.63	16338	11.21	24.14	182	95	87	44	138	60	4.13	-4.92	47.86	27.464
16363	9.31	F	18.59	113	63	50	52	98	22	3.56	-56.82	-24.46	45.55	16363	11.58	22.68	231	145	86	69	130	67	4.31	-28.58	62.31	47.869
16371	9.08	F	26.16	85	39	46	31	80	26	1.96	-60.65	-37.23	33.13	16371	11.21	24.14	174	98	76	43	115	54	3.76	-21.79	63.4	23.725
16383	8.71	M	30	95	18	77	15	143	27	2	-41.19	25.37	28.06	16383	10.97	28.65	227	133	94	19	134	48	3.63	-32.57	45.12	27.788
16400	9.02	F	27.98	150	24	126	42	181	14	2.33	-20.69	32.56	21.21	16400	11.12	22.9	138	74	64	72	127	49	2.87	-70.51	43.49	26.879
16408	9.36	M	27.98	111	57	54	33	102	23	2.16	-68.19	-57.94	43.91	16408	11.47	27.7	224	128	96	53	147	61	2.62	-67.08	16.67	53.656
16413	9	F	34.58	128	67	61	28	105	40	3.01	-26.96	-34.63	46.7	16413	11.13	18.07	137	88	49	35	97	44	2.91	-48.05	64.17	27.53
16424	8.71	M	30	120	42	78	23	143	27	2	-57.12	-23.9	34.09	16424	10.96	27.62	255	179	76	28	124	81	3.7	-35.29	61.57	52.851
16436	8.85	F	15.74	103	52	51	22	118	33	2.05	-58.55	-33.61	34.4	16436	10.9	20.43	194	111	83	30	139	53	2.34	-58.68	64.44	29.532
16499	8.61	M	16.96	111	30	81	31	88	23	1.85	-47.45	13.51	24.69	16499	10.67	30.73	197	68	129	27	147	36	3.07	20.33	37.49	17.135
16517	9.14	M	30.62	85	40	45	40	94	22	2.07	-72.56	-31.74	37	16517	11.43	23.81	137	68	69	29	128	40	2.42	-74.23	43.07	24.429
16527	8.55	M	35.24	113	60	53	35	112	43	2.27	-65.36	-34.41	42.26	16527	10.85	33.2	202	126	76	74	128	57	2.58	-63.45	18.75	30.95
16538	8.7	F	18.38	142	56	86	39	158	41	2.33	-18.59	-37.71	46.26	16538	10.77	19	324	175	149	90	159	90	4.22	23.56	63.18	50.27
16548	8.45	M	29.1	83	20	63	37	112	24	1.87	-66.06	-42.67	29.77	16548	10.52	33.5	201	98	103	44	152	76	3.14	-47.74	43.35	30.873
16708	8.44	M		93	24	69	26	121	26	2.55	-46.54	-23.17	34.08	16708	10.76	26.43	234	138	96	37	123	72	5.12	-2.1	50.18	32.666
16741	8.19	M	25.7	105	20	85	24	136	21	3.46	-29.86	-31.12	26.19	16741	10.24	29.88	285	175	110	22	126	85	3.7	5.88	54.74	50.117
16748	8.13	M	29.73	87	15	72	24	93	18	1.99	-58.17	-38.68		16748	10.18	27.4	419	287	132	36	161	139	4.71	-42.85	56.25	66.177
16761	8.69	F	29.58	234	127	107	17	116	28	1.98	6.79	16.54	29.79	16761	11.01	19.34	432	369	63	16	104	96	9.72	-38.89	29.6	45.846
16787	8.69	M	29.58	82	28	54	34	116	28	1.98	-71.77	-61.36	19.68	16787	10.86	35	182	78	104	37	129	44	3.2	-20.9	56.23	33.907
16827	8.49	M	28.18	79	26	53	12	97	22	1.72	-65.9	-44.13	25.53	16827	10.63	27.99	215	123	92	52	120	57	4.95	5.35	65.83	29.524
16829	8.32	F	26.7	106	42	64	33	131	9	1.65	-15.92	26.95	29.63	16829	10.43	15.66	262	191	71	127	117	91	5.06	-12.82	55.19	40.169
16879	7.97	M	32.04	64	4	60	25	91	9	2.21	-55.54	-38.88	30.34	16879	10.06	31.86	136	57	79	35	116	28	2.41	-50.55	25.48	11.938
16880	8.09	M	17.36	113	51	62	31	126	30	2.2	-65.32	-30.23	47.73	16880	10.37	32.89	249	156	93	47	119	73	3.53	-18.66	72.82	36.125
17139	8.04	F	32.36	268	173	95	49	101	22	2.23	-2.46	38.37	59.86	17139	10.16	17.12	431	381	50	78	92	125	9.56	-15.31	37.14	64.361
17141	8.16	M	17.26	95	26	69	31	116	26	2.79	-59.05	-41.28	26.03	17141	10.34	26.95	188	81	107	25	148	36	3	-60.86	34.23	24.055
17165	8.12	M	34.3	101	17	84	43	134	19	1.9	-51.7	-50.84	20.24	17165	10.32	31.02	223	82	141	98	154	50	3.09	-29.3	31.46	22.716
17190	8.11	M	17.32	68	34	34	35	142	46	2.37	-56.44	-55.43	27.75	17190	10.33	34.94	116	47	69	51	111	38	2.31	-49.75	29.97	23.518
17199	7.98	F	27.16	97	52	45	32	112	32	3.03	-58.45	-53.5	40.37	17199	10.13	14.57	168	111	57	25	105	49	3.75	-52.27	55.69	26.954
17233	8.11	F	17.32	118	50	68	48	142	46	2.37	-58.55	-14.92	38.96	17233	10.41	15.65	307	238	69	53	101	112	5.85	-33.88	61.3	72.187
17268	8.18	M	31.71	142	26	116	20	143	14	3.53	-16.93	12.1	29.08	17268	10.42	43.33	285	133	152	32	141	49	5.45	6.98	57.1	24.694
17325	7.83	F	29.56	102	46	56	74	97	23	2.11	-60.76	-32.72	35.98	17325	9.96	16.63	149	84	65	91	119	49	3.29	-48.18	40.57	27.364
17340	7.83	M	29.56	76	32	44	59	97	23	2.11	-64.67	-37.58	33.9	17340	9.98	25.48	143	61	82	39	138	38	3.84	-48.79	60.05	20.565
17776	7.96	M	19.28	94	43	51	43	107	14	2.45	-69.96	-47.1	40	17776	10.07	28.06	122	62	60	72	118	27	2.55	-64.14	26.88	26.384
17826	7.56	F	34.1	129	43	86	27	103	26	2.26	-19.16	-66.73	36.54	17826	9.71	15.5	309	192	117	28	128	78	9.01	4.3	43.73	42.71
17829	7.29	M	27.84	93	30	63	23	118	15	1.88	-66.22	-15.46	30.9	17829	9.6	27.76	291	168	123	22	159	74	3.85	-38.93	69.41	35.17
17871	7.59	M	27.17	89	30	59	38	102	27	1.81	-46.36	-48.5	28.23	17871	9.72	29.88	198	108	90	46	126	43	4.6	2.84	38.58	33.23
17873	7.55	F	35.98	107	51	56	51	90	23	1.57	-64.83	-50.61	36.63	17873	9.7	30.78	202	126	76	77	132	61	3.48	-40.9	72.01	39.513
17898	7.56	F	34.1	102	31	71	34	103	26	2.26	-62.66	-3.47	22.27	17898	9.77	27.01	230	108	122	24	157	62	3.33	-33.76	48.89	27.058
17903	7.55	M	35.98	75	33	42	27	90	23	1.57	-64.9	-46.49	24.56	17903	9.7	30.78	95	44	51	47	117	35	1.74	-70.93	30.63	14.253
17916	7.2	M	34.82	104	39	65	24	112	25	2.1	-63.68	-27.96	39.76	17916	9.5	34.37	205	106	99	42	145	59	3.37	-24.79	73.13	35.072
17971	7.56	F	34.1	104	42	62	45	103	26	2.26	-39.85	0.83	23.02	17971	9.75	19.17	206	130	76	89	124	68	3.87	-8.13	63.39	44.739
17981	7.26	M	28	77	35	42	45	84	28	2.18	-75.08	-73.1	27.85	17981	9.64	28	120	63	57	48	132	49	2.1	-63.31	-18.09	25.989
18015	7.4	M	32.56	100	26	74	39	129	24	1.66	-49.85	-54.18	24.68	18015	9.55	30.35	192	84	108	23	133	43	3.01	-14.4	42.7	21.74
18024	6.92	M	14.32	96	23	73	15	109	35	1.93	-57	-24.61	30.24	18024	8.98	31.26	233	131	102	13	133	59	2.36	-51.63	54.53	38.186
18141	7.58	F	15.52	112	54	58	62	116	51	2.85	-65.31	-13.47	52.08	18141	9.69	18.25	220	135	85	54	149	89	3.91	-53.39	49.28	42.782
18395	6.93	M	24.08	82	22	60	15	105	20	2.24	-69.69	-3.47	25.22	18395	9.23	28.17	119	46	73	33	131	14	1.89	-40.75	53.63	13.795
18938	6.03	M	27.74	96	48	48	21	103	31	2.24	-72.65	-4.06	44.02	18938	8.12	34.3	280	198	82	29	136	77	4.73	-54.54	57.25	39.479
19165	6.39	F	15.06	121	55	66	49	134	51	2.42	-66.51	-26.81	35.07	19165	8.68	16.71	266	153	113	26	154	58	4.29	-38.08	59.25	47.652
